# A tethering mechanism underlies Pin1-catalyzed proline *cis-trans* isomerization at a noncanonical site

**DOI:** 10.1101/2024.07.19.604348

**Authors:** Christopher C. Williams, Jonathan Chuck, Paola Munoz-Tello, Douglas J. Kojetin

## Abstract

The prolyl isomerase Pin1 catalyzes the *cis-trans* isomerization of proline peptide bonds, a noncovalent post-translational modification that influences cellular and molecular processes, including protein-protein interactions. Pin1 is a two-domain enzyme containing a WW domain that recognizes phosphorylated serine/threonine-proline (pS/pT-P) canonical motifs and an enzymatic PPIase domain that catalyzes proline *cis-trans* isomerization of pS/pT-P motifs. Here, we show that Pin1 uses a tethering mechanism to bind and catalyze proline *cis-trans* isomerization of a noncanonical motif in the disordered N-terminal activation function-1 (AF-1) domain of the human nuclear receptor PPARγ. NMR reveals multiple Pin1 binding regions within the PPARγ AF-1, including a canonical motif (pS112-P113) that when phosphorylated by the kinase ERK2 binds the Pin1 WW domain with high affinity. NMR methods reveal that Pin1 also binds and accelerates *cis-trans* isomerization of a noncanonical motif containing a tryptophan-proline motif (W39-P40) previously shown to be involved in an interdomain interaction with the C-terminal ligand-binding domain (LBD) of PPARγ. Cellular transcription studies combined with mutagenesis and Pin1 inhibitor treatment reveal a functional role for Pin1-mediated acceleration of *cis-trans* isomerization of the PPARγ W39-P40 motif. Our data inform a refined model of the Pin1 catalytic mechanism where the WW domain can bind a canonical pS/T-P motif and tether Pin1 to a target, which enables the PPIase domain to exert catalytic *cis-trans* isomerization at a distal noncanonical site.

**SIGNIFICANCE:** Pin1 is a multidomain prolyl isomerase enzyme that catalyzes the isomerization of proline peptide bonds, which naturally occur in *cis* and *trans* conformations that exchange on a timescale of seconds to minutes, allowing for switch-like effects on target protein structure and function. Previous mechanistic studies using small peptides derived from target substrates revealed Pin1 specifically binds to and displays enzymatic catalysis specificity for substrates containing a phosphorylated serine or threonine followed by a proline (pS/pT-P). Using a large substrate domain from the nuclear receptor peroxisome proliferator activated receptor gamma (PPARγ), we found that Pin1-catalyzed isomerization can occur at a noncanonical proline distal to a canonical pS/pT-P binding site. Our findings expand the understanding of Pin1-catalyzed enzymatic activities and target substrate functions.
