## Supplementary material for "A tethering mechanism underlies Pin1-catalyzed proline *cis-trans* isomerization at a noncanonical site": Dataset S2

### Sheet: Sheet1
Parameter ID	1	2	3	4	5	6	7	8	9	10
REPLICA	Kd	koff	pS112_R2I_1	pS112_R2I_2	pS112_R2S_1	pS112_R2S_2	E109_R2I_1	E109_R2I_2	E109_R2S_1	E109_R2S_2
1	3.10947	612.883	25.7243	83.0656	13.3575	51.6579	17.1164	51.2168	16.0177	76.776
2	4.41399	597.007	25.8563	76.1406	12.8302	62.0043	22.8244	52.929	17.1544	72.1356
3	6.11092	594.168	23.3307	69.0655	10.2219	77.9362	28.1026	48.0581	12.5767	77.3709
4	3.53085	586.886	28.3611	60.1874	6.64616	80.3017	27.0989	46.7538	11.2873	84.7391
5	4.12503	523.618	23.9292	64.0276	11.5744	71.2666	21.797	51.4855	13.6239	68.1245
6	5.64852	914.767	21.9297	89.7696	14.0858	49.593	28.9264	48.1779	14.4664	77.6278
7	5.10793	736.279	24.0241	81.7608	16.3899	62.0929	23.5434	47.1412	11.9303	79.7982
8	2.63873	569.948	27.8804	72.0575	12.0809	72.3469	27.3299	50.7764	15.3452	66.0988
9	5.33526	623.534	27.888	80.5403	11.4531	39.6142	30.279	51.5784	13.6758	82.8625
10	4.45969	851.169	22.0976	73.0316	10.6225	74.4653	34.2696	46.8276	11.2874	91.3083
11	3.77123	596.293	31.2899	72.3472	9.22842	68.8446	21.892	47.0344	12.2012	62.9084
12	2.56912	819.108	28.9141	69.3422	16.7179	95.6894	23.6397	43.7593	9.65357	74.013
13	4.07933	601.701	28.2714	76.3837	14.9872	66.907	19.1539	51.7658	17.0711	74.9431
14	5.56213	441.575	28.5344	70.3041	13.1932	73.5768	23.9566	36.2278	12.5715	75.3179
15	4.99052	529.892	21.8372	68.398	13.1305	71.1794	30.4791	43.7144	12.8973	82.7789
16	3.99453	498.849	21.2474	72.982	12.7837	82.1559	24.0511	43.4289	15.3205	84.0443
17	4.46586	927.086	28.9067	79.4952	10.9486	57.1622	27.6067	53.6394	14.004	94.5322
18	1.70665	898.077	26.3441	75.2661	10.2562	55.1066	29.1368	49.243	13.1212	78.9063
19	4.8503	932.239	26.3222	74.9334	11.5432	81.9902	27.9668	51.9947	12.9034	71.3525
20	4.81373	610.377	23.9334	72.9571	10.8512	50.6502	23.6427	53.8861	18.901	71.5276
21	3.16343	714.022	26.7237	80.6632	9.21295	47.8888	19.1838	51.6537	17.7487	67.0252
22	3.94629	543.267	24.9927	72.8433	12.2015	79.8884	17.9321	46.2185	18.5572	69.9409
23	4.24635	572.75	26.7582	72.8405	7.80462	60.7742	23.2156	39.6944	6.54756	81.3846
24	3.87888	789.17	34.7241	81.8651	12.044	47.8627	23.433	54.7457	15.9717	63.7091
25	3.18194	678.843	25.9223	75.0812	12.3432	65.0872	21.3603	42.8545	10.8216	82.37
26	3.43544	564.885	26.4631	69.5685	17.2001	78.7591	24.425	41.7173	13.1831	76.7494
27	4.38881	606.536	23.9657	69.6075	12.8914	69.2523	22.8915	46.0022	14.5133	66.9027
28	3.95281	540.63	25.7168	65.6546	11.3809	85.6629	21.3136	42.8996	9.73274	71.6351
29	3.9693	625.42	21.3971	71.3987	13.2786	55.3803	33.4612	46.0695	10.4033	78.5605
30	4.42512	807.369	25.4664	74.4548	10.9487	61.242	27.6758	45.741	11.0142	84.5827
31	4.0749	484.39	20.9312	78.1068	5.84016	55.9572	20.3262	44.92	16.4268	71.639
32	4.0485	708.36	28.2373	73.8603	9.00966	69.6087	27.1276	42.858	13.462	87.0165
33	5.23167	793.929	27.9247	78.3779	18.254	66.6025	27.042	49.9132	12.2672	82.4739
34	4.40147	1264.98	28.0476	79.6185	12.9315	81.7122	31.5203	53.2558	6.79709	83.2128
35	5.418	680.17	25.4696	72.2445	12.1529	83.2681	27.2345	46.8778	9.89995	74.6424
36	3.62441	880.881	21.1128	75.6785	12.5452	83.6265	32.5064	56.1372	14.0141	73.138
37	3.80541	621.425	25.8649	74.7751	11.4473	64.8058	22.2114	50.8123	15.7297	55.9856
38	8.23459	955.24	30.5383	70.0094	12.2426	75.6417	22.3646	49.7253	10.7729	76.5707
39	4.77585	653.76	27.7099	74.3826	12.401	65.5785	27.6139	42.9895	11.8809	91.3324
40	3.91944	565.832	25.2481	82.371	12.2017	47.3692	26.0021	46.6704	13.0264	75.9225
41	2.95031	1391.43	35.7182	70.1231	8.46056	80.2333	26.0727	49.7917	14.6223	79.9333
42	3.88937	659.838	25.2626	62.1768	10.8824	72.5732	26.9519	46.0666	11.7107	71.4766
43	3.53742	709.258	32.275	73.455	13.3405	63.5356	26.342	49.2983	14.2943	78.2206
44	3.89107	540.699	23.6681	67.057	11.468	76.9023	24.6433	52.4154	14.1598	66.1529
45	2.95258	699.722	32.8851	78.857	12.6217	74.3214	28.2447	43.9527	12.7404	93.2648
46	2.50118	481.197	22.4204	69.3293	11.2089	74.6584	22.9506	48.7503	14.5009	70.9344
47	2.80005	459.807	29.7387	67.5762	10.9355	61.255	20.4187	52.1214	18.1682	63.8961
48	3.08552	532.484	28.5491	68.2281	13.2845	81.1317	33.9988	51.6738	11.3092	69.5066
49	3.09948	722.113	24.4159	73.0583	14.4449	63.8194	26.3288	45.004	13.7386	80.9758
50	3.57185	571.855	22.8564	74.7815	9.49896	55.7816	25.109	45.5125	15.1407	78.8182
51	4.65342	604.985	27.3695	75.3661	7.14568	73.4135	23.8791	48.2729	14.3362	81.3942
52	4.66461	479.341	26.7008	74.2178	12.8523	70.6606	21.9129	45.2064	15.8244	68.097
53	3.9402	476.422	24.138	64.4809	8.56833	76.5905	30.243	52.4991	13.8354	64.7311
54	5.85445	865.855	25.1903	69.6926	10.4383	83.0697	30.0391	47.6044	14.9603	97.9833
55	4.68663	733.617	27.7458	64.7931	9.23087	84.7247	25.337	50.7739	15.7292	65.2738
56	4.81137	468.442	27.3295	67.7334	10.1822	62.8488	23.37	46.7928	11.5945	64.6015
57	2.78594	499.428	20.5555	69.8707	15.2826	72.5842	23.8084	46.5054	13.9772	55.9001
58	2.91934	675.796	26.9545	75.1644	20.4395	57.9503	28.3519	48.1151	15.2219	77.3572
59	3.85428	770.35	27.7073	89.77	14.9099	50.3723	30.8575	44.6673	13.7515	77.2887
60	3.72847	681.685	20.7897	75.4223	11.4982	67.5882	29.9388	48.7546	10.7445	73.0012
61	2.99449	816.879	29.8439	82.653	17.8782	62.5316	25.9905	59.5212	16.4646	52.5164
62	6.49103	654.837	27.0278	66.6367	10.7336	83.0024	26.7114	43.9785	19.3587	76.1709
63	5.0535	615.8	21.2209	72.5403	10.4467	65.7602	25.1337	47.0055	15.7933	84.2724
64	3.96741	562.226	23.2401	54.2629	8.46458	108.462	28.2148	45.7581	12.5232	81.9788
65	4.05549	752.72	27.3842	80.9059	11.3695	66.0672	26.8466	52.7804	14.3446	69.8137
66	5.70202	782.928	23.4877	70.8417	13.5547	80.6804	29.0775	45.7055	14.796	93.05
67	3.57707	770.513	27.9162	74.5167	13.7143	57.9315	25.1244	45.2362	8.92012	92.3102
68	4.65401	623.758	25.0502	72.647	14.3715	63.6721	25.0665	43.9121	13.4128	73.1634
69	3.79857	799.612	24.6583	69.6028	10.6848	86.1555	30.3161	51.0643	15.9238	86.0932
70	4.95671	517.44	24.6758	81.2234	13.8803	69.8698	22.6826	46.8445	14.0983	84.8129
71	3.89949	510.493	28.4671	87.6829	15.5649	65.1908	26.9521	42.235	15.8347	79.5158
72	2.75585	605.342	29.1708	73.1104	12.8935	66.6833	25.865	52.8981	12.888	64.0175
73	4.88522	549.818	22.8411	84.1992	15.5767	51.8355	25.0032	42.2331	11.9358	87.8217
74	4.49612	572.559	21.4915	69.0065	13.9855	69.9682	25.0267	45.3777	12.6302	70.2056
75	4.50905	698.485	36.367	78.9554	14.5396	53.1732	26.3191	49.9513	14.4606	69.0216
76	4.12237	606.306	26.9864	76.3273	9.70119	50.9589	23.2032	50.1223	17.2758	72.9932
77	5.09725	648.571	35.122	76.5282	14.6059	61.7871	23.029	45.9767	9.15466	82.3886
78	4.43406	714.575	28.4188	71.8979	12.8678	71.4397	24.6936	42.6388	12.4887	89.9038
79	3.36349	556.499	27.4865	72.4892	11.7	63.3765	25.6911	41.2266	10.6137	83.0074
80	5.23513	690.881	21.6951	90.0717	14.1907	50.7778	19.7864	56.091	14.8207	65.7979
81	4.48688	588.265	25.3699	71.8732	7.95499	71.6074	25.3525	45.572	14.369	86.3878
82	3.80914	584.797	29.8571	65.4676	12.5052	96.427	23.6316	54.6875	17.8098	71.3004
83	2.83722	441.995	24.8175	65.0764	13.2922	57.6825	23.4248	42.9098	12.8446	74.153
84	3.31606	583.864	22.5298	66.8905	17.5495	67.913	24.1083	43.6963	16.7681	81.1752
85	2.35668	539.199	24.865	80.7335	14.6229	66.6596	15.8823	45.829	19.4699	63.7283
86	3.52117	596.634	28.1308	77.4552	12.0793	60.2096	24.6161	48.2191	17.1345	67.3381
87	5.21503	826.98	27.0046	77.1339	13.8527	68.2412	23.3535	50.0204	14.1766	68.6929
88	4.04513	621.792	23.6893	68.2364	9.49105	79.6125	23.0975	44.9566	15.2507	75.4838
89	4.49941	588.151	27.2527	76.8242	9.16225	54.854	26.69	47.7167	12.698	66.944
90	3.88382	857.984	27.9249	77.6948	13.8286	68.878	25.2357	53.7877	14.535	79.8527
91	3.96492	675.387	23.2719	70.8206	12.0029	69.9594	25.4705	45.8101	13.0214	74.903
92	2.25161	604.235	30.412	87.1673	14.5608	57.2773	24.7333	43.7564	14.1762	71.2616
93	4.26434	518.448	23.3257	73.8158	14.0085	63.9163	23.584	43.9707	17.1593	68.4912
94	2.77748	635.628	27.8195	82.4883	9.22828	77.0194	26.81	48.1473	14.0488	71.214
95	3.22507	761.061	25.4522	68.0993	10.4111	87.8582	28.1159	49.1662	13.1486	87.6727
96	5.38121	703.117	26.6952	74.7932	9.54096	66.0504	24.4713	47.6679	14.2493	83.0678
97	3.88245	691.743	35.0534	79.1648	14.4963	61.7687	25.0932	52.3147	16.4398	69.2683
98	4.97604	617.516	27.8833	61.4271	11.2706	85.9463	20.4717	45.6156	13.6444	75.301
99	3.20486	820.667	34.4897	75.0926	12.8235	76.5518	21.1456	52.0569	17.6984	74.1794
100	3.78733	617.938	19.6477	79.4994	10.868	64.8401	29.3824	48.2442	11.0911	81.4726
101	3.40314	528.286	33.8681	70.4886	14.2118	70.6074	26.0329	53.2867	15.7526	59.5374
102	4.52215	578.622	28.4804	70.4945	15.5323	62.11	25.6285	43.4439	12.6471	77.6841
103	3.40449	595.687	28.6536	77.4974	18.0667	63.5364	25.9798	49.1261	17.3085	77.852
104	4.78005	642.936	25.5159	60.4654	11.6064	81.7235	22.4201	52.9242	17.205	69.6128
105	4.53015	613.656	26.8324	61.7197	9.52076	96.4048	29.7804	49.519	13.4424	80.8792
106	3.27687	913.485	24.57	71.3361	10.9018	70.189	23.6094	46.7056	10.4642	78.8879
107	5.31105	755.735	22.8572	75.067	8.68358	62.1753	23.1317	46.8642	13.0314	85.9586
108	4.09502	566.943	26.0945	74.0794	12.7965	64.469	23.3993	50.7101	19.3312	61.9196
109	4.0178	566.553	20.0029	65.7783	10.0088	70.6266	27.7283	44.4766	12.081	86.8041
110	3.74652	552.796	25.085	70.4836	12.4299	66.0049	25.3844	47.8441	17.3947	84.7106
111	3.81053	694.89	26.8901	73.8034	9.39851	70.0847	25.4052	46.8482	11.1043	70.4883
112	4.82467	702.027	28.691	66.217	13.1128	73.5398	30.2868	46.6367	14.6575	71.9108
113	3.52697	517.222	26.2368	79.1823	18.9115	66.4882	28.6177	46.0575	13.0795	67.979
114	3.70575	671.979	28.7002	75.6375	7.20429	65.4288	25.1207	47.7776	10.132	76.2965
115	3.66345	648.915	28.986	65.1277	13.2683	99.9961	27.9159	50.1447	15.2045	70.3107
116	6.06266	724.017	22.4035	85.046	14.8342	47.8451	27.0338	49.2645	14.6933	79.7265
117	5.99068	624.389	18.3144	77.3639	13.1648	69.4968	25.2879	46.7286	17.7638	78.3793
118	4.70438	425.388	17.2002	78.0613	14.5096	67.5674	22.9412	40.1665	13.4435	78.9195
119	2.57692	428.915	22.1505	63.3999	11.8869	77.5992	24.0374	45.0702	12.6208	63.8279
120	2.13464	681.999	26.5921	64.3342	6.10321	81.8013	20.7318	49.1645	14.3692	75.5292
121	3.78	621.29	25.711	75.2571	9.99111	66.0593	24.0754	44.4368	12.2422	77.4997
122	4.04988	382.948	20.1827	69.872	12.3792	54.9092	18.3805	41.9833	12.2977	71.0974
123	4.68887	644.786	28.1674	75.0067	15.9459	69.027	29.179	47.527	11.7836	72.3228
124	5.51847	629.054	27.8706	70.8314	11.6702	74.4241	26.41	46.4779	13.1979	65.0009
125	3.34287	697.576	31.1395	71.4416	10.3804	68.4451	25.1036	52.7195	15.382	63.9054
126	3.28258	939.217	41.9227	77.6547	7.48904	74.514	32.2028	50.2098	10.5533	93.8069
127	3.87968	546.09	22.6819	85.8573	15.2054	53.2069	22.5473	43.9882	13.1985	71.127
128	4.57658	519.188	24.3726	72.6189	10.9704	71.7962	22.3277	47.1406	15.5235	77.3807
129	4.1014	749.052	23.1549	92.5112	15.0001	61.4156	26.7148	46.6149	15.1851	85.3417
130	3.8409	1054.12	23.1349	73.7518	16.2163	69.804	22.6613	55.3568	13.7401	70.1087
131	4.21068	658.794	21.9692	74.445	8.7133	62.5437	24.7478	52.0715	19.2595	59.3437
132	4.64484	610.166	32.055	79.6877	11.7388	59.96	27.1074	46.7502	14.3763	78.5975
133	3.79545	1054.77	25.7503	64.6265	8.81043	53.2459	33.7354	50.1705	10.1532	82.2437
134	3.16448	605.885	28.5374	82.9356	9.70395	71.3354	22.0774	52.8879	14.8156	67.2807
135	5.04378	613.02	27.228	77.9985	12.8327	60.5771	24.9078	45.5763	14.4546	75.9618
136	3.11742	790.828	25.5595	75.9316	9.17072	62.2158	30.5911	47.1773	14.206	82.7017
137	4.66496	575.033	28.518	80.0448	16.219	51.2571	26.4155	43.0513	12.0371	80.9141
138	5.8009	724.216	31.1092	66.683	6.89781	87.0285	33.4834	49.2974	14.7678	68.7467
139	4.10557	594.003	26.8055	78.9308	13.5427	72.1847	27.1865	42.2665	14.1362	79.4998
140	4.12597	997.725	28.465	73.0353	10.9303	83.6212	24.681	43.8262	13.2509	77.4363
141	4.32292	674.983	36.9343	65.7116	8.75706	63.2979	32.9605	49.1178	10.2664	73.9267
142	3.9763	707.128	23.0258	70.8811	10.9412	59.7191	28.3843	44.4513	16.8147	77.2787
143	3.04177	607.576	24.8813	71.4035	10.4752	67.9358	24.269	47.146	18.059	70.2373
144	3.78564	521.132	23.7785	62.3673	9.4141	67.2237	19.1171	45.2323	14.9647	75.2955
145	3.59357	643.559	17.6312	75.5427	10.5465	75.4374	28.3722	49.9845	13.0184	65.4362
146	4.29611	819.526	33.6496	83.0669	13.7766	59.589	30.7664	44.0574	14.1179	94.6533
147	3.73195	587.562	26.0728	79.0295	14.5565	61.3288	24.6653	48.6394	12.5672	74.6772
148	4.01865	806.852	27.7531	83.0173	16.8105	53.2518	26.6035	50.9124	12.0352	64.5115
149	2.97731	591.494	30.5752	72.3039	11.3502	73.7243	22.6021	44.0393	13.3464	69.406
150	3.54525	585.337	18.8962	84.7462	17.5334	72.8372	26.415	41.0977	12.788	89.7934
151	2.59698	836.438	32.3382	85.4074	14.709	54.3285	31.5363	50.0048	12.0383	85.4316
152	2.63882	654.501	25.0493	81.5276	12.566	70.5297	26.7551	44.7628	12.0148	74.4435
153	4.20905	600.968	24.4976	73.8449	13.8839	68.7608	27.9852	48.4358	11.6732	82.1481
154	3.90685	524.434	25.2737	66.2835	12.7497	64.3239	27.3457	47.3816	14.0074	76.2239
155	4.52809	469.629	18.9209	75.7389	12.6036	51.5273	24.7903	39.2427	11.9787	82.5393
156	4.84828	617.358	16.2823	79.1099	6.93439	82.5671	37.8945	44.0179	10.7004	80.5825
157	4.64023	499.232	28.963	65.5458	10.9007	60.8408	26.9073	46.5378	15.4828	80.8984
158	3.37228	476.416	26.419	77.9363	12.7093	64.9512	20.8406	37.7888	15.3261	87.0432
159	3.30087	553.739	21.7765	72.0076	10.3412	64.2287	29.3158	44.2887	13.5221	83.3949
160	4.41529	572.716	29.3854	75.7162	12.7278	88.903	24.295	42.8024	15.4485	87.0496
161	3.57355	615.186	31.3405	74.638	9.13192	67.5379	26.9106	39.5662	10.1875	89.6783
162	4.37163	545.771	26.3887	76.4319	10.8827	64.5174	26.1678	44.1866	15.4107	74.5794
163	4.40194	651.969	25.9856	75.0172	14.1959	61.7027	22.9007	45.39	14.431	80.9603
164	3.96346	698.473	29.8119	75.7534	11.8875	67.5736	27.1874	48.5332	11.8835	76.7296
165	5.36783	606.489	28.8657	73.3181	12.001	75.0967	25.8188	46.9227	12.6344	71.1763
166	4.99363	761.454	24.8068	72.7169	8.45414	66.1605	25.7033	47.4272	12.7963	74.2824
167	4.39056	731.057	31.0387	82.3492	23.0024	69.8467	24.1066	43.6429	12.2011	84.3927
168	5.0237	877.273	22.3562	76.075	17.2526	69.3841	28.37	50.4514	10.5796	80.9415
169	3.43559	569.412	30.1831	65.5636	11.8532	66.6392	22.2479	43.3041	11.5226	66.7309
170	4.75178	646.56	24.8539	74.1913	13.9705	69.3754	27.6872	48.4734	15.7461	78.7663
171	3.48654	589.337	28.267	81.5668	15.2159	59.6366	23.0992	48.3005	22.3734	78.5447
172	4.04079	599.573	19.2239	74.0169	10.2544	87.7512	29.4327	51.8219	13.9357	76.6965
173	3.21472	518.963	21.218	74.4429	11.6956	60.792	23.4585	48.4986	15.482	71.5755
174	3.30429	690.486	32.5647	80.3528	10.246	58.2739	23.0847	52.1987	14.0884	62.4614
175	4.52736	980.19	24.2417	79.7777	12.8817	66.631	26.7498	52.5113	13.0631	71.765
176	4.34051	627.831	40.0582	91.2846	10.3088	66.9351	28.7363	49.5533	13.2904	77.1295
177	5.52978	650.075	23.1287	59.9875	15.0388	68.902	24.8965	43.0034	12.7049	79.6494
178	3.90413	779.062	28.5716	79.3826	11.6429	58.0528	27.005	58.8104	18.0678	75.2155
179	3.19784	855.409	27.6605	74.5285	11.8032	69.5168	29.2901	48.0877	12.4924	73.4271
180	4.28342	767.127	28.4846	78.4028	13.0427	57.593	27.9414	50.9332	13.4147	72.3991
181	5.0794	510.316	25.8951	75.9021	12.6239	59.8088	24.7959	45.2728	14.0639	68.0354
182	5.0209	791.216	29.212	69.0253	11.734	66.071	26.5231	45.1952	14.1091	72.9666
183	5.13344	691.787	27.857	75.3955	8.84439	66.1973	25.1984	48.1265	14.9538	71.8431
184	7.2677	630.022	26.3591	62.9058	11.3524	94.3413	24.9239	45.8732	15.157	86.9166
185	3.90977	700.042	27.2151	86.6327	8.22881	47.5608	20.5752	46.6607	13.7333	67.8412
186	3.86071	842.928	25.6351	69.9082	13.5937	69.1491	26.0084	46.931	18.0119	81.1782
187	3.7959	631.026	22.0921	80.6682	11.6722	67.0627	24.13	50.4201	14.4618	70.3739
188	4.23903	615.999	28.1511	69.5431	8.85953	67.1027	20.9944	48.6243	14.5354	76.8694
189	4.14569	640.074	29.8869	79.2972	14.386	56.8866	29.5273	46.466	12.8626	75.5444
190	3.74804	444.472	20.8971	85.2469	16.9499	38.6622	15.0581	42.5512	11.6851	80.8703
191	2.98731	591.754	29.4588	79.2371	11.673	56.5618	22.6155	42.699	17.4997	86.7077
192	4.05149	566.562	24.3569	80.7016	15.1447	52.6885	18.5936	46.7385	13.8409	76.9989
193	5.0944	709.418	28.2198	72.2765	9.57195	63.1522	27.5343	52.3323	11.1642	65.4843
194	3.89438	736.215	20.7403	85.3715	13.1872	65.3929	28.6922	54.2955	15.4734	78.3761
195	3.46596	690.481	25.9256	75.1483	12.5302	55.3396	28.0541	51.9537	16.4903	84.3518
196	3.54122	517.983	27.299	66.5267	11.3444	68.9616	25.4387	49.349	15.803	73.5936
197	1.85871	664.724	22.648	70.5554	9.20676	61.9038	25.4255	52.846	16.7127	75.635
198	3.35498	734.078	28.8976	83.7701	12.9038	60.1112	30.5394	55.1303	17.3005	76.6795
199	3.38765	548.966	32.2939	80.2954	13.5812	56.5556	26.5098	43.803	12.9328	71.1058
200	3.37518	604.277	29.9637	78.8825	12.0213	72.168	24.9449	49.8752	14.047	75.4365
